# Lysosomal cystine mobilization shapes the response of mTORC1 and tissue growth to fasting

**DOI:** 10.1101/606541

**Authors:** Patrick Jouandin, Zvonimir Marelja, Andrey A Parkhitko, Miriam Dambowsky, John M Asara, Ivan Nemazanyy, Christian C. Dibble, Matias Simons, Norbert Perrimon

## Abstract

Adaptation to nutrient scarcity involves an orchestrated response of metabolic and signaling pathways to maintain homeostasis. We provide evidence that lysosomal export of cystine coordinates remobilization of internal nutrient stores with reactivation of the growth regulator TORC1 signaling upon fasting in the *Drosophila* fat body. Mechanistically, cystine is reduced to cysteine and metabolized to acetyl-CoA by consuming lipids. In turn, acetyl-CoA retains carbons from alternative amino acids in the form of TCA cycle intermediates, thereby restricting amino acids availability, notably aspartate. This process limits TORC1 reactivation to maintain autophagy and allows animals to cope with starvation periods. We propose that cysteine metabolism mediates a communication between lysosomes and mitochondria to maintain the balance between nutrient supply and consumption under starvation, highlighting how changes in diet divert the fate of an amino acid into a growth suppressive program.

**One Sentence Summary:** Lysosomal cysteine recycling is a metabolic break that maintains autophagy upon starvation through coenzyme A synthesis.
