## Supplemental Table 1 for "Lysosomal cystine mobilization shapes the response of mTORC1 and tissue growth to fasting"

### Sheet: Sheet1
	50x MEM	AA Screen
	[AA]mM	[AA]mM
Glycine	5	10
L-Arginine hydrochloride	30	30
L-Aspartic acid	5	5
L-Cysteine hydrochloride		5
L-Cystine dihydrochloride	5
L-Glutamic acid	5	5
L-Glutamine	5	5
L-Histidine hydrochloride monohydrate	10	10
L-Isoleucine	20	20
L-Leucine	20	20
L-Lysine hydrochloride	20	20
L-Methionine	5	5
L-Phenylalanine	10	10
L-Proline	5	5
L-Serine	5	5
L-Threonine	20	5
L-Tryptophan	2.5	2.5
L-Tyrosine disodium salt	10	10
L-Valine	20	20
Alanine	5	5
Asparagine	5	5
